# Proteomic Identification of Pig Xenoantigens for Clinical Xenotransplantation

**DOI:** 10.64898/2026.05.22.727249

**Authors:** Hongyi Liu, Trung Hoàng, Yingwei Hu, Yuanwei Xu, Zhenyu Sun, Brandon J. Peiffer, Yuanyu Huang, Zhaoli Sun, Hui Zhang

## Abstract

Xenotransplantation using genetically engineered pig organs offers a promising solution to the shortage of donor organs for life-saving transplants. However, human preformed antibodies against unknown pig xenoantigens remain a significant barrier to successful xenotransplantation. Current methods for characterizing these antibodies or xenoantigens are limited to cellular-level crossmatch assays. In this study, we developed a novel approach to identify pig xenoantigens, including peptide and glycopeptide epitopes that react with human preformed antibodies. First, human preformed antibodies against xenoantigens were enriched from plasma using immobilized pig kidney proteins. The enriched antibodies were then immobilized and used to isolate pig kidney proteins, peptides, and intact glycopeptides, followed by liquid chromatography-tandem mass spectrometry analysis. This dual-level approach identified 221 peptides corresponding to 153 proteins, with a significant enrichment of plasma membrane and extracellular proteins. Notably, 11 peptides were unique to pig sequences, suggesting their potential role in driving xenogeneic immune responses. Glycoproteomic analysis identified 122 intact glycopeptides, predominantly complex/hybrid glycoforms and Neu5Gc-containing glycans. Our method effectively identifies peptides and intact glycopeptides reactive to human preformed antibodies, providing critical insights for discovering xenoantigens. These findings could guide genetic engineering strategies and enhance recipient candidate screening for xenotransplantation, ultimately increasing the feasibility and success of xenogeneic organ transplantation.
