## Supplemental Tables for "Proteomic Identification of Pig Xenoantigens for Clinical Xenotransplantation": Supplementary Table S1.xlsx

### Sheet: Sheet1
					Plasma volumes (ul)
Beads volume (ul)	250			500			1000
50	15.68	12.92	19.24	15.32	19.83	21.49	25.08	25.56	24.24
100	16.18	15.42	17.92	28.7	27.76	30.8	39.72	42.3	38.9
200	16.24	16.52	16.68	30.21	31.48	32.57	37.24	39.92	44.72
