## Supplemental Tables for "Proteomic Identification of Pig Xenoantigens for Clinical Xenotransplantation": Supplementary Table S2.xlsx

### Sheet: Sheet1
Protein level
	E1	E2	E3	PK1	PK2	PK3
E1	1	0.962258	0.961195	0.871161	0.87602	0.853577
E2	0.962258	1	0.971131	0.868592	0.868474	0.862599
E3	0.961195	0.971131	1	0.875319	0.879129	0.85414
PK1	0.871161	0.868592	0.875319	1	0.973096	0.945048
PK2	0.87602	0.868474	0.879129	0.973096	1	0.947972
PK3	0.853577	0.862599	0.85414	0.945048	0.947972	1
Peptide level
	E1	E2	E3	PK1	PK2	PK3
E1	1	0.501143	0.843311	0.480895	0.622742	0.488601
E2	0.501143	1	0.435458	0.126382	0.264034	0.253233
E3	0.843311	0.435458	1	0.0240957	0.0898669	0.128787
PK1	0.480895	0.126382	0.0240957	1	0.901086	0.668524
PK2	0.622742	0.264034	0.0898669	0.901086	1	0.851163
PK3	0.488601	0.253233	0.128787	0.668524	0.851163	1

### Sheet: Sheet2
Protein level
PK1	PK2	PK3	..set..	..values..	..count..
TRUE	TRUE	TRUE	PK1∩PK2∩PK3	A0A286ZN52, A0A286ZSI3, A0A286ZVG1, A0A286ZZD3, A0A287A6Q0, A0A287AHQ0, A0A287AL10, A0A287AMM9, A0A287AQI5, A0A287ASY8, A0A287AT48, A0A287AWR7, A0A287AZ36;C0HL13, A0A287B088, A0A287B6X3, A0A287B835;A0A8W4FRJ4, A0A287BD18, A0A287BMX9, A0A481C5X7, A0A4X1SQE6, A0A4X1T2A9, A0A4X1UGE4, A0A4X1UXG0, A0A4X1VQ69, A0A4X1VV05, A0A5G2QHH9, A0A5G2QIZ1;Q9N0F1, A0A5G2QLQ1, A0A5G2QPJ7, A0A5G2QRW3, A0A5G2QSG9, A0…	98
FALSE	TRUE	TRUE	(PK2∩PK3)∖(PK1)	A0A286ZKD4, A0A287BCT2;F1S3I9, A0A287BHY5, A0A5G2QCL1, A0A5G2QT83, G9BFT9;Q764M5, K7GM40	7
TRUE	FALSE	TRUE	(PK1∩PK3)∖(PK2)	A0A286ZKW5, A0A286ZRL1, A0A286ZSX6;A0A287BAB3;A0A8W4F6L3, A0A287A4R1, A0A287AJQ2, A0A287B0L6;A0A287BFK0;A0A480JJE7;A0A480SJY5;A0A4X1V434;A0A8W4F948;F1RPL1;F2Z587;F2Z5L2;F2Z5L5, A0A287BDC0, A0A4X1VQR6, A0A4X1VZE2, A0A5G2QVK6, A0A5G2R4Y9, A0A5G2R7C2, A0A5G2RBD3, A0A5K1UGB8;P20735, C3UP60, F1RJH8, F1RMA3, F1RYT3, F1S2F6;Q9MZ15, F1S5Z3, M3TYT7, P00506, Q70BM6	23
FALSE	FALSE	TRUE	(PK3)∖(PK1∪PK2)	A0A059NTB8, A0A286ZN22, A0A286ZX26;P00795, A0A287A0J6;Q4U116, A0A287A9U9;Q863T6, A0A287ABZ5, A0A287ADL4, A0A287AJX7, A0A287ALU0;P0DTA4, A0A287AP28, A0A287ARI1, A0A287B3T2, A0A287B5W2;P00761, A0A287BN15;A0A5G2RJ62, A0A2C9F366;Q5S1U1, A0A4X1TSS3, A0A4X1U5W0;P79385, A0A4X1V3K1, A0A5G2QC72, A0A5G2QH34;P09623, A0A5G2QNT7, A0A5G2QSE8, A0A5G2QYA9, A0A8D0NCR9, A0A8D0RJA4, A0A8D1B184, A0A8D1Y1K2, A0A8W4F7…	48
TRUE	TRUE	FALSE	(PK1∩PK2)∖(PK3)	A0A286ZNH3, A0A286ZYZ5, A0A286ZZ87, A0A287B8R2, A0A288CFT0;Q29371, A0A5G2QQH9, A0A8D0UIS6, F1RMN7;P50828, F1RUM4;O02668, F1S4K7, F1SUW3, I3LGB6, P08059, P28491, Q9TRC7	15
FALSE	TRUE	FALSE	(PK2)∖(PK1∪PK3)	A0A287A4Q2;A0A287A608, A0A287A4Z2, A0A287AAY1;Q4PLW0, A0A5G2QHP3, A0A8D0UCW9, A0A8D0XY59, A0A8D2CGH8, F1RGX4;P01965, F1SAW7, F1SCD0, F1SF23, F1SJ34, I3LDC3, M3VJZ7, P00348, Q8SPJ9	16
TRUE	FALSE	FALSE	(PK1)∖(PK2∪PK3)	A0A286ZYY8, A0A287ANV7;A0A5K1TXL1, A0A287AQR8, A0A288CFV5;P09571, A0A480ZCU6, A0A4X1TTH9, A0A4X1TY93, A0A4X1UK39, A0A4X1UT36, A0A4X1W1D7, A0A4X1W4Q9, A0A4X1W814, A0A4X1W928, A0A5G2QRJ6, A0A5G2R0E8, A0A5G2R7N4;F1S0K4, A0A5G2R8I5, A0A5K1UBC7;Q866Y3, A0A8D0QQ23, A0A8D1G1G9, A8HG48, F1S3B4, F1S8P1, F1SCC7, F1SIK9, F1SPM6, F1ST73, F1SV23, F1SV76, F6Q4L6, F6QA08, F6QAP1, I3LGD4, I3LKT6, I3LSY0, K7GQL2,…	43
Peptide level
PK1	PK2	PK3	..set..	..values..	..count..
TRUE	TRUE	TRUE	PK1∩PK2∩PK3	A0A287B0L6;A0A287BFK0;A0A480JJE7;A0A480SJY5;A0A4X1V434;A0A8W4F948;F1RPL1;F2Z587;F2Z5L2;F2Z5L5, Q767L7, Q8SPS7, A0A8W4FMW6, A0A287B5W2;P00761, P02543, F2Z543, F1RX37, Q2XVP4, P62936, A0A286ZXU2, A0A287AZA7;A0A2C9F3G2;A7U5U2;F1S911;P0CG68;P63053, A0A5G2QRW3;P02067, A0A286ZUI3, Q6QAQ1, A0A287B6S5, A0A8I8C3K7;O02705, F6QA08, A0A5G2Q9S8;P82460, P00348, Q29205, F2Z567, F2Z5B4, P00339, A0A286ZI36, A0A4X…	153
FALSE	TRUE	TRUE	(PK2∩PK3)∖(PK1)	F1RGX4;P01965, A0A480Y2Z4, A0A287B356, B9W5V0	4
TRUE	FALSE	TRUE	(PK1∩PK3)∖(PK2)		0
FALSE	FALSE	TRUE	(PK3)∖(PK1∪PK2)		0
TRUE	TRUE	FALSE	(PK1∩PK2)∖(PK3)	F1S192, A0A5G2QHL7;P00336	2
FALSE	TRUE	FALSE	(PK2)∖(PK1∪PK3)		0
TRUE	FALSE	FALSE	(PK1)∖(PK2∪PK3)		0
Overlap
protein level	peptide level	..set..	..values..	..count..
TRUE	TRUE	protein level∩peptide level	A0A286ZI36, A0A286ZJV6;P19620, A0A286ZL51, A0A286ZPT0, A0A286ZRJ3, A0A286ZUI3, A0A286ZWK2, A0A286ZXU2, A0A287A2R9, A0A287ADJ2, A0A287AH24, A0A287AJQ2, A0A287ASU4, A0A287AWR7, A0A287AZA7;A0A2C9F3G2;A7U5U2;F1S911;P0CG68;P63053, A0A287B0L6;A0A287BFK0;A0A480JJE7;A0A480SJY5;A0A4X1V434;A0A8W4F948;F1RPL1;F2Z587;F2Z5L2;F2Z5L5, A0A287B356, A0A287B386, A0A287B4E6;P61288, A0A287B5W2;P00761, A0A287B6S5, A0A2…	116
FALSE	TRUE	(peptide level)∖(protein level)	A0A286ZIE8;F2Z565, A0A286ZIM1;A0A287AP28, A0A286ZJL9;A0A8W4F8U6;A0A8W4FC15;A0A8W4FJA1, A0A287A8C7, A0A287A9H4, A0A287ACP7, A0A287AEQ0, A0A287AG48, A0A287AKG8, A0A287AL10;P19130, A0A287ANW0;A0A4X1W7T1, A0A287ASR3, A0A287B2T9, A0A287B5Q4, A0A287B5T6;A0A287BM57;A0A8W4F8A7;B9V4F0, A0A287B6X3;Q8SQ26, A0A287B9W3, A0A287BB59, A0A287BID4;A0A480NQT2;A0A4X1UDX4;A0A4X1VJL1;A0A5G2QML3;A0A8W4FA99;A0A8W4FCQ5;A…	59
TRUE	FALSE	(protein level)∖(peptide level)	A0A059NTB8, A0A075B7H9, A0A0A0MY58;P01846, A0A0D5BWD2, A0A140TAL0;I3LUP1, A0A286ZFW3, A0A286ZI50;Q06A98, A0A286ZIE8, A0A286ZIN2, A0A286ZIZ7;Q6PWT7, A0A286ZJF6, A0A286ZK24;Q02110, A0A286ZKD4, A0A286ZKS7, A0A286ZKW5, A0A286ZKY8, A0A286ZL65, A0A286ZLB1, A0A286ZLF0, A0A286ZLN6;A0A286ZUL8;A0A287A3T6;A0A287BH28;A0A287BHK5;A0A8W4FQC5, A0A286ZLQ8, A0A286ZLU2, A0A286ZMH6;A0A8W4FHA7;I3LBC2, A0A286ZMP2, A0A…	1170
